# First Plant sedaDNA assemblage from California reveals ecological stability throughout 10,000 years of human presence at Lake Elsinore

**DOI:** 10.64898/2026.06.11.731745

**Authors:** Madeline Slimp, Lisa N. Martinez, Joshua D. Kapp, Matthew E. Kirby, Glen MacDonald, Don L. Hankins, Sebastian Melrose, Matt Johnson, Beth Shapiro, Rachel S. Meyer

## Abstract

As we face the sixth mass extinction, understanding how ecosystems have persisted—or collapsed—through millennia of changing climates and human activity is critical for preventing biodiversity loss. We bolstered the past 24,000 years of plant and mammal records using targeted capture of ancient sedimentary DNA (sedaDNA) from Southern California’s Lake Elsinore, a cultural center for the Payómkawichum (Luiseño), Cahuilla, and other Peoples. Our sedaDNA approach generated a diverse dataset that included 18 plant orders not previously documented from Lake Elsinore. We paired these records with local measurements and paleo evidence of fire regimes, climate, demographic history, and ethnobotanical knowledge. We find that ecological stability persisted for 10,000 years of continuous human presence, reflecting ecosystem resilience through major climatic shifts, altered fire regimes, and varying intensities of Indigenous land use. SedaDNA revealed increased availability of food, medicinal, and utilitarian plant taxa during this period of botanical stability, shedding light on ancient fire–environment–human interactions that can inform contemporary management strategies.
