## Supplemental Document 2 for "First Plant sedaDNA assemblage from California reveals ecological stability throughout 10,000 years of human presence at Lake Elsinore"

### Sheet: kw_results_fire
Variable	KW.Statistic	P.Value
Caryophyllales	4.03827	0.13277
Crossosomatales	25.1284	3.49487e-06
Alismatales	11.5949	0.00303523
Fabales	8.42572	0.014804
Gentianales	9.64368	0.00805194
Rosales	15.4844	0.000434119
Brassicales	4.90131	0.0862371
Myrtales	9.55662	0.00841019
Solanales	12.4792	0.0019506
Lamiales	16.4535	0.000267401
Fagales	9.83519	0.00731669
Malvales	0.924139	0.629979

### Sheet: kw_results_housing
Variable	KW.Statistic	P.Value
Caryophyllales	12.3099	0.0554013
Crossosomatales	29.3426	5.23949e-05
Alismatales	33.3698	8.90006e-06
Fabales	6.5465	0.364827
Gentianales	16.7744	0.010149
Rosales	20.3035	0.00244505
Brassicales	17.8874	0.00651975
Myrtales	14.1618	0.0278802
Solanales	21.9951	0.00121334
Lamiales	18.1056	0.00597354
Fagales	18.105	0.00597516
Malvales	20.2766	0.0024722

### Sheet: kw_results_paleoenv
Variable	KW.Statistic	P.Value
Caryophyllales	20.8261	0.00034283
Crossosomatales	23.1203	0.00011981
Alismatales	29.3009	6.7907e-06
Fabales	9.34911	0.0529417
Gentianales	7.75648	0.100917
Rosales	14.0939	0.00700128
Brassicales	9.2234	0.0557518
Myrtales	11.2891	0.0234997
Solanales	11.0663	0.0258294
Lamiales	8.49044	0.0751776
Fagales	8.43205	0.076974
Malvales	24.4885	6.37399e-05

### Sheet: dunn_results_fire
Order	Category 1	Category 2	Z_Value	P_Value	P_Adjusted
Alismatales	Intense-Fire	High-Fire	1.42667	0.0768376	0.230513
Alismatales	Intense-Fire	Low-Fire	-1.17746	0.119505	0.358516
Alismatales	High-Fire	Low-Fire	-3.39593	0.00034198	0.00102594
Alismatales	High-Fire	Intense-Fire	-1.42667	0.0768376	0.230513
Alismatales	Low-Fire	Intense-Fire	1.17746	0.119505	0.358516
Alismatales	Low-Fire	High-Fire	3.39593	0.00034198	0.00102594
Crossosomatales	Intense-Fire	High-Fire	-3.73426	9.41e-05	0.0002824
Crossosomatales	Intense-Fire	Low-Fire	-0.275806	0.391349	1
Crossosomatales	High-Fire	Low-Fire	4.44247	4.45e-06	1.33e-05
Crossosomatales	High-Fire	Intense-Fire	3.73426	9.41e-05	0.0002824
Crossosomatales	Low-Fire	Intense-Fire	0.275806	0.391349	1
Crossosomatales	Low-Fire	High-Fire	-4.44247	4.45e-06	1.33e-05
Fabales	Intense-Fire	High-Fire	-2.65216	0.00399891	0.0119967
Fabales	Intense-Fire	Low-Fire	-1.04117	0.148899	0.446696
Fabales	High-Fire	Low-Fire	2.03585	0.0208827	0.0626481
Fabales	High-Fire	Intense-Fire	2.65216	0.00399891	0.0119967
Fabales	Low-Fire	Intense-Fire	1.04117	0.148899	0.446696
Fabales	Low-Fire	High-Fire	-2.03585	0.0208827	0.0626481
Fagales	Intense-Fire	High-Fire	-2.69536	0.00351561	0.0105468
Fagales	Intense-Fire	Low-Fire	-0.772283	0.219973	0.65992
Fagales	High-Fire	Low-Fire	2.44752	0.0071922	0.0215766
Fagales	High-Fire	Intense-Fire	2.69536	0.00351561	0.0105468
Fagales	Low-Fire	Intense-Fire	0.772283	0.219973	0.65992
Fagales	Low-Fire	High-Fire	-2.44752	0.0071922	0.0215766
Gentianales	Intense-Fire	High-Fire	-3.00385	0.00133292	0.00399875
Gentianales	Intense-Fire	Low-Fire	-2.68107	0.00366939	0.0110082
Gentianales	High-Fire	Low-Fire	0.317132	0.375572	1
Gentianales	High-Fire	Intense-Fire	3.00385	0.00133292	0.00399875
Gentianales	Low-Fire	Intense-Fire	2.68107	0.00366939	0.0110082
Gentianales	Low-Fire	High-Fire	-0.317132	0.375572	1
Lamiales	Intense-Fire	High-Fire	-3.76213	8.42e-05	0.00025271
Lamiales	Intense-Fire	Low-Fire	-1.58788	0.0561572	0.168472
Lamiales	High-Fire	Low-Fire	2.74095	0.00306309	0.00918927
Lamiales	High-Fire	Intense-Fire	3.76213	8.42e-05	0.00025271
Lamiales	Low-Fire	Intense-Fire	1.58788	0.0561572	0.168472
Lamiales	Low-Fire	High-Fire	-2.74095	0.00306309	0.00918927
Myrtales	Intense-Fire	High-Fire	-2.39234	0.00837067	0.025112
Myrtales	Intense-Fire	Low-Fire	-0.307202	0.379345	1
Myrtales	High-Fire	Low-Fire	2.67324	0.00375617	0.0112685
Myrtales	High-Fire	Intense-Fire	2.39234	0.00837067	0.025112
Myrtales	Low-Fire	Intense-Fire	0.307202	0.379345	1
Myrtales	Low-Fire	High-Fire	-2.67324	0.00375617	0.0112685
Rosales	Intense-Fire	High-Fire	-2.91812	0.00176077	0.0052823
Rosales	Intense-Fire	Low-Fire	-0.196741	0.422015	1
Rosales	High-Fire	Low-Fire	3.49642	0.00023578	0.00070732
Rosales	High-Fire	Intense-Fire	2.91812	0.00176077	0.0052823
Rosales	Low-Fire	Intense-Fire	0.196741	0.422015	1
Rosales	Low-Fire	High-Fire	-3.49642	0.00023578	0.00070732
Solanales	Intense-Fire	High-Fire	-3.14198	0.00083905	0.00251714
Solanales	Intense-Fire	Low-Fire	-1.07996	0.14008	0.420239
Solanales	High-Fire	Low-Fire	2.6151	0.00446009	0.0133803
Solanales	High-Fire	Intense-Fire	3.14198	0.00083905	0.00251714
Solanales	Low-Fire	Intense-Fire	1.07996	0.14008	0.420239
Solanales	Low-Fire	High-Fire	-2.6151	0.00446009	0.0133803

### Sheet: dunn_results_paleoenv
Order	Category 1	Category 2	Z_Value	P_Value	P_Adjusted
Alismatales	Bolling Allerod Interstadial	Holocene	4.28029	9.33238e-06	9.33238e-05
Alismatales	Bolling Allerod Interstadial	Last Glacial Maximum	3.68995	0.00011215	0.00112151
Alismatales	Holocene	Last Glacial Maximum	-0.056695	0.477394	1
Alismatales	Bolling Allerod Interstadial	HS-1	0.867325	0.192882	1
Alismatales	Holocene	HS-1	-3.68409	0.00011476	0.00114762
Alismatales	Last Glacial Maximum	HS-1	-3.05432	0.00112785	0.0112785
Alismatales	Bolling Allerod Interstadial	Younger Dryas	2.13934	0.0162041	0.162041
Alismatales	Holocene	Younger Dryas	-0.878784	0.189759	1
Alismatales	Last Glacial Maximum	Younger Dryas	-0.766538	0.221678	1
Alismatales	HS-1	Younger Dryas	1.51402	0.0650109	0.650109
Alismatales	Holocene	Bolling Allerod Interstadial	-4.28029	9.33238e-06	9.33238e-05
Alismatales	Last Glacial Maximum	Bolling Allerod Interstadial	-3.68995	0.00011215	0.00112151
Alismatales	Last Glacial Maximum	Holocene	0.056695	0.477394	1
Alismatales	HS-1	Bolling Allerod Interstadial	-0.867325	0.192882	1
Alismatales	HS-1	Holocene	3.68409	0.00011476	0.00114762
Alismatales	HS-1	Last Glacial Maximum	3.05432	0.00112785	0.0112785
Alismatales	Younger Dryas	Bolling Allerod Interstadial	-2.13934	0.0162041	0.162041
Alismatales	Younger Dryas	Holocene	0.878784	0.189759	1
Alismatales	Younger Dryas	Last Glacial Maximum	0.766538	0.221678	1
Alismatales	Younger Dryas	HS-1	-1.51402	0.0650109	0.650109
Caryophyllales	Bolling Allerod Interstadial	Holocene	-3.78713	7.61977e-05	0.00076198
Caryophyllales	Bolling Allerod Interstadial	Last Glacial Maximum	-3.19286	0.00070436	0.00704358
Caryophyllales	Holocene	Last Glacial Maximum	0.156903	0.437661	1
Caryophyllales	Bolling Allerod Interstadial	HS-1	-2.57215	0.00505342	0.0505342
Caryophyllales	Holocene	HS-1	0.746154	0.227787	1
Caryophyllales	Last Glacial Maximum	HS-1	0.510505	0.304849	1
Caryophyllales	Bolling Allerod Interstadial	Younger Dryas	-0.215915	0.414527	1
Caryophyllales	Holocene	Younger Dryas	2.81385	0.00244762	0.0244762
Caryophyllales	Last Glacial Maximum	Younger Dryas	2.46851	0.00678376	0.0678375
Caryophyllales	HS-1	Younger Dryas	1.9877	0.0234224	0.234224
Caryophyllales	Holocene	Bolling Allerod Interstadial	3.78713	7.61977e-05	0.00076198
Caryophyllales	Last Glacial Maximum	Bolling Allerod Interstadial	3.19286	0.00070436	0.00704358
Caryophyllales	Last Glacial Maximum	Holocene	-0.156903	0.437661	1
Caryophyllales	HS-1	Bolling Allerod Interstadial	2.57215	0.00505342	0.0505342
Caryophyllales	HS-1	Holocene	-0.746154	0.227787	1
Caryophyllales	HS-1	Last Glacial Maximum	-0.510505	0.304849	1
Caryophyllales	Younger Dryas	Bolling Allerod Interstadial	0.215915	0.414527	1
Caryophyllales	Younger Dryas	Holocene	-2.81385	0.00244762	0.0244762
Caryophyllales	Younger Dryas	Last Glacial Maximum	-2.46851	0.00678376	0.0678375
Caryophyllales	Younger Dryas	HS-1	-1.9877	0.0234224	0.234224
Crossosomatales	Bolling Allerod Interstadial	Holocene	-4.13349	1.78648e-05	0.00017865
Crossosomatales	Bolling Allerod Interstadial	Last Glacial Maximum	-2.26114	0.0118753	0.118753
Crossosomatales	Holocene	Last Glacial Maximum	1.98682	0.0234714	0.234714
Crossosomatales	Bolling Allerod Interstadial	HS-1	-1.71577	0.0431017	0.431017
Crossosomatales	Holocene	HS-1	2.33468	0.00978012	0.0978012
Crossosomatales	Last Glacial Maximum	HS-1	0.485364	0.313709	1
Crossosomatales	Bolling Allerod Interstadial	Younger Dryas	-0.922992	0.178006	1
Crossosomatales	Holocene	Younger Dryas	2.23656	0.0126575	0.126575
Crossosomatales	Last Glacial Maximum	Younger Dryas	0.898019	0.184588	1
Crossosomatales	HS-1	Younger Dryas	0.502569	0.307634	1
Crossosomatales	Holocene	Bolling Allerod Interstadial	4.13349	1.78648e-05	0.00017865
Crossosomatales	Last Glacial Maximum	Bolling Allerod Interstadial	2.26114	0.0118753	0.118753
Crossosomatales	Last Glacial Maximum	Holocene	-1.98682	0.0234714	0.234714
Crossosomatales	HS-1	Bolling Allerod Interstadial	1.71577	0.0431017	0.431017
Crossosomatales	HS-1	Holocene	-2.33468	0.00978012	0.0978012
Crossosomatales	HS-1	Last Glacial Maximum	-0.485364	0.313709	1
Crossosomatales	Younger Dryas	Bolling Allerod Interstadial	0.922992	0.178006	1
Crossosomatales	Younger Dryas	Holocene	-2.23656	0.0126575	0.126575
Crossosomatales	Younger Dryas	Last Glacial Maximum	-0.898019	0.184588	1
Crossosomatales	Younger Dryas	HS-1	-0.502569	0.307634	1
Malvales	Bolling Allerod Interstadial	Holocene	3.39272	0.00034602	0.00346017
Malvales	Bolling Allerod Interstadial	Last Glacial Maximum	4.30683	8.28041e-06	8.28041e-05
Malvales	Holocene	Last Glacial Maximum	2.00551	0.022454	0.22454
Malvales	Bolling Allerod Interstadial	HS-1	1.674	0.0470657	0.470657
Malvales	Holocene	HS-1	-1.54622	0.0610253	0.610253
Malvales	Last Glacial Maximum	HS-1	-2.79042	0.00263195	0.0263195
Malvales	Bolling Allerod Interstadial	Younger Dryas	3.63664	0.00013811	0.00138111
Malvales	Holocene	Younger Dryas	1.66031	0.048426	0.48426
Malvales	Last Glacial Maximum	Younger Dryas	0.363442	0.358137	1
Malvales	HS-1	Younger Dryas	2.40167	0.00816029	0.0816029
Malvales	Holocene	Bolling Allerod Interstadial	-3.39272	0.00034602	0.00346017
Malvales	Last Glacial Maximum	Bolling Allerod Interstadial	-4.30683	8.28041e-06	8.28041e-05
Malvales	Last Glacial Maximum	Holocene	-2.00551	0.022454	0.22454
Malvales	HS-1	Bolling Allerod Interstadial	-1.674	0.0470657	0.470657
Malvales	HS-1	Holocene	1.54622	0.0610253	0.610253
Malvales	HS-1	Last Glacial Maximum	2.79042	0.00263195	0.0263195
Malvales	Younger Dryas	Bolling Allerod Interstadial	-3.63664	0.00013811	0.00138111
Malvales	Younger Dryas	Holocene	-1.66031	0.048426	0.48426
Malvales	Younger Dryas	Last Glacial Maximum	-0.363442	0.358137	1
Malvales	Younger Dryas	HS-1	-2.40167	0.00816029	0.0816029
Myrtales	Bolling Allerod Interstadial	Holocene	-0.506386	0.306293	1
Myrtales	Bolling Allerod Interstadial	Last Glacial Maximum	0.822472	0.205404	1
Myrtales	Holocene	Last Glacial Maximum	1.87463	0.0304221	0.304221
Myrtales	Bolling Allerod Interstadial	HS-1	1.10357	0.134891	1
Myrtales	Holocene	HS-1	2.11568	0.0171861	0.171861
Myrtales	Last Glacial Maximum	HS-1	0.384693	0.350233	1
Myrtales	Bolling Allerod Interstadial	Younger Dryas	1.77613	0.0378556	0.378556
Myrtales	Holocene	Younger Dryas	2.56807	0.00511333	0.0511333
Myrtales	Last Glacial Maximum	Younger Dryas	1.26351	0.103203	1
Myrtales	HS-1	Younger Dryas	0.926595	0.177068	1
Myrtales	Holocene	Bolling Allerod Interstadial	0.506386	0.306293	1
Myrtales	Last Glacial Maximum	Bolling Allerod Interstadial	-0.822472	0.205404	1
Myrtales	Last Glacial Maximum	Holocene	-1.87463	0.0304221	0.304221
Myrtales	HS-1	Bolling Allerod Interstadial	-1.10357	0.134891	1
Myrtales	HS-1	Holocene	-2.11568	0.0171861	0.171861
Myrtales	HS-1	Last Glacial Maximum	-0.384693	0.350233	1
Myrtales	Younger Dryas	Bolling Allerod Interstadial	-1.77613	0.0378556	0.378556
Myrtales	Younger Dryas	Holocene	-2.56807	0.00511333	0.0511333
Myrtales	Younger Dryas	Last Glacial Maximum	-1.26351	0.103203	1
Myrtales	Younger Dryas	HS-1	-0.926595	0.177068	1
Rosales	Bolling Allerod Interstadial	Holocene	-1.83186	0.0334858	0.334858
Rosales	Bolling Allerod Interstadial	Last Glacial Maximum	-0.280158	0.389678	1
Rosales	Holocene	Last Glacial Maximum	1.95158	0.0254939	0.254939
Rosales	Bolling Allerod Interstadial	HS-1	0.265017	0.395498	1
Rosales	Holocene	HS-1	2.46275	0.00689384	0.0689384
Rosales	Last Glacial Maximum	HS-1	0.619197	0.267893	1
Rosales	Bolling Allerod Interstadial	Younger Dryas	0.943337	0.172754	1
Rosales	Holocene	Younger Dryas	2.6334	0.00422674	0.0422674
Rosales	Last Glacial Maximum	Younger Dryas	1.27893	0.100461	1
Rosales	HS-1	Younger Dryas	0.768767	0.221016	1
Rosales	Holocene	Bolling Allerod Interstadial	1.83186	0.0334858	0.334858
Rosales	Last Glacial Maximum	Bolling Allerod Interstadial	0.280158	0.389678	1
Rosales	Last Glacial Maximum	Holocene	-1.95158	0.0254939	0.254939
Rosales	HS-1	Bolling Allerod Interstadial	-0.265017	0.395498	1
Rosales	HS-1	Holocene	-2.46275	0.00689384	0.0689384
Rosales	HS-1	Last Glacial Maximum	-0.619197	0.267893	1
Rosales	Younger Dryas	Bolling Allerod Interstadial	-0.943337	0.172754	1
Rosales	Younger Dryas	Holocene	-2.6334	0.00422674	0.0422674
Rosales	Younger Dryas	Last Glacial Maximum	-1.27893	0.100461	1
Rosales	Younger Dryas	HS-1	-0.768767	0.221016	1
Solanales	Bolling Allerod Interstadial	Holocene	-0.976076	0.164513	1
Solanales	Bolling Allerod Interstadial	Last Glacial Maximum	-0.382486	0.35105	1
Solanales	Holocene	Last Glacial Maximum	0.693869	0.243882	1
Solanales	Bolling Allerod Interstadial	HS-1	1.25385	0.104949	1
Solanales	Holocene	HS-1	2.86179	0.0021063	0.021063
Solanales	Last Glacial Maximum	HS-1	1.88953	0.0294105	0.294105
Solanales	Bolling Allerod Interstadial	Younger Dryas	0.999758	0.158714	1
Solanales	Holocene	Younger Dryas	2.00681	0.0223848	0.223848
Solanales	Last Glacial Maximum	Younger Dryas	1.42797	0.0766501	0.766501
Solanales	HS-1	Younger Dryas	-0.0234768	0.490635	1
Solanales	Holocene	Bolling Allerod Interstadial	0.976076	0.164513	1
Solanales	Last Glacial Maximum	Bolling Allerod Interstadial	0.382486	0.35105	1
Solanales	Last Glacial Maximum	Holocene	-0.693869	0.243882	1
Solanales	HS-1	Bolling Allerod Interstadial	-1.25385	0.104949	1
Solanales	HS-1	Holocene	-2.86179	0.0021063	0.021063
Solanales	HS-1	Last Glacial Maximum	-1.88953	0.0294105	0.294105
Solanales	Younger Dryas	Bolling Allerod Interstadial	-0.999758	0.158714	1
Solanales	Younger Dryas	Holocene	-2.00681	0.0223848	0.223848
Solanales	Younger Dryas	Last Glacial Maximum	-1.42797	0.0766501	0.766501
Solanales	Younger Dryas	HS-1	0.0234768	0.490635	1

### Sheet: dunn_results_housing
Order	Category 1	Category 2	Z_Value	P_Value	P_Adjusted
Alismatales	Debated Presence	Early Holocene	5.14762	1.32e-07	2.77e-06
Alismatales	Debated Presence	European Arrival	2.57161	0.00506133	0.106288
Alismatales	Debated Presence	Late Holocene	3.33395	0.00042811	0.00899031
Alismatales	Debated Presence	Middle Holocene	3.88935	5.03e-05	0.00105538
Alismatales	Debated Presence	Pre-Archaeological Evidence	4.00158	3.15e-05	0.00066068
Alismatales	Debated Presence	Population Intensification	2.2062	0.013685	0.287385
Alismatales	Early Holocene	Debated Presence	-5.14762	1.32e-07	2.77e-06
Alismatales	Early Holocene	European Arrival	-1.18767	0.117482	1
Alismatales	Early Holocene	Late Holocene	-1.41654	0.0783085	1
Alismatales	Early Holocene	Middle Holocene	-0.766873	0.221579	1
Alismatales	Early Holocene	Pre-Archaeological Evidence	-1.08405	0.139172	1
Alismatales	Early Holocene	Population Intensification	-2.24384	0.0124212	0.260846
Alismatales	European Arrival	Debated Presence	-2.57161	0.00506133	0.106288
Alismatales	European Arrival	Early Holocene	1.18767	0.117482	1
Alismatales	European Arrival	Late Holocene	0.0501485	0.480002	1
Alismatales	European Arrival	Middle Holocene	0.530585	0.297853	1
Alismatales	European Arrival	Pre-Archaeological Evidence	0.368205	0.35636	1
Alismatales	European Arrival	Population Intensification	-0.662952	0.253681	1
Alismatales	Late Holocene	Debated Presence	-3.33395	0.00042811	0.00899031
Alismatales	Late Holocene	Early Holocene	1.41654	0.0783085	1
Alismatales	Late Holocene	European Arrival	-0.0501485	0.480002	1
Alismatales	Late Holocene	Middle Holocene	0.585036	0.279262	1
Alismatales	Late Holocene	Pre-Archaeological Evidence	0.394491	0.346609	1
Alismatales	Late Holocene	Population Intensification	-0.858111	0.195416	1
Alismatales	Middle Holocene	Debated Presence	-3.88935	5.03e-05	0.00105538
Alismatales	Middle Holocene	Early Holocene	0.766873	0.221579	1
Alismatales	Middle Holocene	European Arrival	-0.530585	0.297853	1
Alismatales	Middle Holocene	Late Holocene	-0.585036	0.279262	1
Alismatales	Middle Holocene	Pre-Archaeological Evidence	-0.230307	0.408927	1
Alismatales	Middle Holocene	Population Intensification	-1.39983	0.0807824	1
Alismatales	Pre-Archaeological Evidence	Debated Presence	-4.00158	3.15e-05	0.00066068
Alismatales	Pre-Archaeological Evidence	Early Holocene	1.08405	0.139172	1
Alismatales	Pre-Archaeological Evidence	European Arrival	-0.368205	0.35636	1
Alismatales	Pre-Archaeological Evidence	Late Holocene	-0.394491	0.346609	1
Alismatales	Pre-Archaeological Evidence	Middle Holocene	0.230307	0.408927	1
Alismatales	Pre-Archaeological Evidence	Population Intensification	-1.27424	0.101289	1
Alismatales	Population Intensification	Debated Presence	-2.2062	0.013685	0.287385
Alismatales	Population Intensification	Early Holocene	2.24384	0.0124212	0.260846
Alismatales	Population Intensification	European Arrival	0.662952	0.253681	1
Alismatales	Population Intensification	Late Holocene	0.858111	0.195416	1
Alismatales	Population Intensification	Middle Holocene	1.39983	0.0807824	1
Alismatales	Population Intensification	Pre-Archaeological Evidence	1.27424	0.101289	1
Brassicales	Debated Presence	Early Holocene	-0.681071	0.247913	1
Brassicales	Debated Presence	European Arrival	-2.58211	0.00490998	0.10311
Brassicales	Debated Presence	Late Holocene	-3.06114	0.00110249	0.0231523
Brassicales	Debated Presence	Middle Holocene	-1.70784	0.0438329	0.920491
Brassicales	Debated Presence	Pre-Archaeological Evidence	-1.76008	0.039197	0.823137
Brassicales	Debated Presence	Population Intensification	-3.03844	0.00118902	0.0249694
Brassicales	Early Holocene	Debated Presence	0.681071	0.247913	1
Brassicales	Early Holocene	European Arrival	-2.01625	0.0218868	0.459623
Brassicales	Early Holocene	Late Holocene	-2.30702	0.0105267	0.221061
Brassicales	Early Holocene	Middle Holocene	-1.03741	0.149773	1
Brassicales	Early Holocene	Pre-Archaeological Evidence	-1.02064	0.153712	1
Brassicales	Early Holocene	Population Intensification	-2.33148	0.00986404	0.207145
Brassicales	European Arrival	Debated Presence	2.58211	0.00490998	0.10311
Brassicales	European Arrival	Early Holocene	2.01625	0.0218868	0.459623
Brassicales	European Arrival	Late Holocene	0.160871	0.436097	1
Brassicales	European Arrival	Middle Holocene	1.10762	0.134014	1
Brassicales	European Arrival	Pre-Archaeological Evidence	1.24472	0.106617	1
Brassicales	European Arrival	Population Intensification	0.0428349	0.482917	1
Brassicales	Late Holocene	Debated Presence	3.06114	0.00110249	0.0231523
Brassicales	Late Holocene	Early Holocene	2.30702	0.0105267	0.221061
Brassicales	Late Holocene	European Arrival	-0.160871	0.436097	1
Brassicales	Late Holocene	Middle Holocene	1.15398	0.124253	1
Brassicales	Late Holocene	Pre-Archaeological Evidence	1.34475	0.0893522	1
Brassicales	Late Holocene	Population Intensification	-0.136197	0.445833	1
Brassicales	Middle Holocene	Debated Presence	1.70784	0.0438329	0.920491
Brassicales	Middle Holocene	Early Holocene	1.03741	0.149773	1
Brassicales	Middle Holocene	European Arrival	-1.10762	0.134014	1
Brassicales	Middle Holocene	Late Holocene	-1.15398	0.124253	1
Brassicales	Middle Holocene	Pre-Archaeological Evidence	0.098552	0.460747	1
Brassicales	Middle Holocene	Population Intensification	-1.23593	0.108243	1
Brassicales	Pre-Archaeological Evidence	Debated Presence	1.76008	0.039197	0.823137
Brassicales	Pre-Archaeological Evidence	Early Holocene	1.02064	0.153712	1
Brassicales	Pre-Archaeological Evidence	European Arrival	-1.24472	0.106617	1
Brassicales	Pre-Archaeological Evidence	Late Holocene	-1.34475	0.0893522	1
Brassicales	Pre-Archaeological Evidence	Middle Holocene	-0.098552	0.460747	1
Brassicales	Pre-Archaeological Evidence	Population Intensification	-1.41859	0.0780092	1
Brassicales	Population Intensification	Debated Presence	3.03844	0.00118902	0.0249694
Brassicales	Population Intensification	Early Holocene	2.33148	0.00986404	0.207145
Brassicales	Population Intensification	European Arrival	-0.0428349	0.482917	1
Brassicales	Population Intensification	Late Holocene	0.136197	0.445833	1
Brassicales	Population Intensification	Middle Holocene	1.23593	0.108243	1
Brassicales	Population Intensification	Pre-Archaeological Evidence	1.41859	0.0780092	1
Crossosomatales	Debated Presence	Early Holocene	-3.01467	0.00128631	0.0270125
Crossosomatales	Debated Presence	European Arrival	-2.27033	0.0115939	0.243472
Crossosomatales	Debated Presence	Late Holocene	-3.97339	3.54e-05	0.00074399
Crossosomatales	Debated Presence	Middle Holocene	-3.66944	0.00012154	0.00255237
Crossosomatales	Debated Presence	Pre-Archaeological Evidence	-1.52971	0.0630447	1
Crossosomatales	Debated Presence	Population Intensification	-0.0174531	0.493038	1
Crossosomatales	Early Holocene	Debated Presence	3.01467	0.00128631	0.0270125
Crossosomatales	Early Holocene	European Arrival	-0.0453879	0.481899	1
Crossosomatales	Early Holocene	Late Holocene	-1.09443	0.136882	1
Crossosomatales	Early Holocene	Middle Holocene	-0.879133	0.189665	1
Crossosomatales	Early Holocene	Pre-Archaeological Evidence	1.40463	0.0800655	1
Crossosomatales	Early Holocene	Population Intensification	2.53384	0.00564107	0.118462
Crossosomatales	European Arrival	Debated Presence	2.27033	0.0115939	0.243472
Crossosomatales	European Arrival	Early Holocene	0.0453879	0.481899	1
Crossosomatales	European Arrival	Late Holocene	-0.803896	0.210729	1
Crossosomatales	European Arrival	Middle Holocene	-0.644418	0.259652	1
Crossosomatales	European Arrival	Pre-Archaeological Evidence	1.10719	0.134106	1
Crossosomatales	European Arrival	Population Intensification	2.04563	0.0203964	0.428324
Crossosomatales	Late Holocene	Debated Presence	3.97339	3.54e-05	0.00074399
Crossosomatales	Late Holocene	Early Holocene	1.09443	0.136882	1
Crossosomatales	Late Holocene	European Arrival	0.803896	0.210729	1
Crossosomatales	Late Holocene	Middle Holocene	0.179418	0.428805	1
Crossosomatales	Late Holocene	Pre-Archaeological Evidence	2.41873	0.00778735	0.163534
Crossosomatales	Late Holocene	Population Intensification	3.40587	0.00032977	0.00692511
Crossosomatales	Middle Holocene	Debated Presence	3.66944	0.00012154	0.00255237
Crossosomatales	Middle Holocene	Early Holocene	0.879133	0.189665	1
Crossosomatales	Middle Holocene	European Arrival	0.644418	0.259652	1
Crossosomatales	Middle Holocene	Late Holocene	-0.179418	0.428805	1
Crossosomatales	Middle Holocene	Pre-Archaeological Evidence	2.17121	0.0149578	0.314114
Crossosomatales	Middle Holocene	Population Intensification	3.1662	0.00077222	0.0162166
Crossosomatales	Pre-Archaeological Evidence	Debated Presence	1.52971	0.0630447	1
Crossosomatales	Pre-Archaeological Evidence	Early Holocene	-1.40463	0.0800655	1
Crossosomatales	Pre-Archaeological Evidence	European Arrival	-1.10719	0.134106	1
Crossosomatales	Pre-Archaeological Evidence	Late Holocene	-2.41873	0.00778735	0.163534
Crossosomatales	Pre-Archaeological Evidence	Middle Holocene	-2.17121	0.0149578	0.314114
Crossosomatales	Pre-Archaeological Evidence	Population Intensification	1.2775	0.100714	1
Crossosomatales	Population Intensification	Debated Presence	0.0174531	0.493038	1
Crossosomatales	Population Intensification	Early Holocene	-2.53384	0.00564107	0.118462
Crossosomatales	Population Intensification	European Arrival	-2.04563	0.0203964	0.428324
Crossosomatales	Population Intensification	Late Holocene	-3.40587	0.00032977	0.00692511
Crossosomatales	Population Intensification	Middle Holocene	-3.1662	0.00077222	0.0162166
Crossosomatales	Population Intensification	Pre-Archaeological Evidence	-1.2775	0.100714	1
Fagales	Debated Presence	Early Holocene	-0.0384612	0.48466	1
Fagales	Debated Presence	European Arrival	0.0804658	0.467933	1
Fagales	Debated Presence	Late Holocene	-1.99851	0.0228306	0.479443
Fagales	Debated Presence	Middle Holocene	-3.23447	0.00060935	0.0127963
Fagales	Debated Presence	Pre-Archaeological Evidence	-0.0571988	0.477193	1
Fagales	Debated Presence	Population Intensification	0.344935	0.365072	1
Fagales	Early Holocene	Debated Presence	0.0384612	0.48466	1
Fagales	Early Holocene	European Arrival	0.105509	0.457986	1
Fagales	Early Holocene	Late Holocene	-1.86842	0.0308519	0.64789
Fagales	Early Holocene	Middle Holocene	-3.0536	0.00113058	0.0237421
Fagales	Early Holocene	Pre-Archaeological Evidence	-0.0177239	0.49293	1
Fagales	Early Holocene	Population Intensification	0.362632	0.35844	1
Fagales	European Arrival	Debated Presence	-0.0804658	0.467933	1
Fagales	European Arrival	Early Holocene	-0.10551	0.457986	1
Fagales	European Arrival	Late Holocene	-1.5492	0.0606666	1
Fagales	European Arrival	Middle Holocene	-2.48881	0.00640866	0.134582
Fagales	European Arrival	Pre-Archaeological Evidence	-0.118907	0.452674	1
Fagales	European Arrival	Population Intensification	0.187991	0.425442	1
Fagales	Late Holocene	Debated Presence	1.99851	0.0228306	0.479443
Fagales	Late Holocene	Early Holocene	1.86842	0.0308519	0.64789
Fagales	Late Holocene	European Arrival	1.5492	0.0606666	1
Fagales	Late Holocene	Middle Holocene	-1.17031	0.120938	1
Fagales	Late Holocene	Pre-Archaeological Evidence	1.85171	0.0320339	0.672712
Fagales	Late Holocene	Population Intensification	2.0358	0.020885	0.438586
Fagales	Middle Holocene	Debated Presence	3.23447	0.00060935	0.0127963
Fagales	Middle Holocene	Early Holocene	3.0536	0.00113058	0.0237421
Fagales	Middle Holocene	European Arrival	2.48881	0.00640866	0.134582
Fagales	Middle Holocene	Late Holocene	1.17031	0.120938	1
Fagales	Middle Holocene	Pre-Archaeological Evidence	3.03729	0.00119356	0.0250648
Fagales	Middle Holocene	Population Intensification	3.11306	0.00092579	0.0194416
Fagales	Pre-Archaeological Evidence	Debated Presence	0.0571988	0.477193	1
Fagales	Pre-Archaeological Evidence	Early Holocene	0.0177239	0.49293	1
Fagales	Pre-Archaeological Evidence	European Arrival	0.118907	0.452674	1
Fagales	Pre-Archaeological Evidence	Late Holocene	-1.85171	0.0320339	0.672712
Fagales	Pre-Archaeological Evidence	Middle Holocene	-3.03729	0.00119356	0.0250648
Fagales	Pre-Archaeological Evidence	Population Intensification	0.378485	0.352535	1
Fagales	Population Intensification	Debated Presence	-0.344935	0.365072	1
Fagales	Population Intensification	Early Holocene	-0.362632	0.35844	1
Fagales	Population Intensification	European Arrival	-0.187991	0.425442	1
Fagales	Population Intensification	Late Holocene	-2.0358	0.020885	0.438586
Fagales	Population Intensification	Middle Holocene	-3.11306	0.00092579	0.0194416
Fagales	Population Intensification	Pre-Archaeological Evidence	-0.378485	0.352535	1
Gentianales	Debated Presence	Early Holocene	1.02011	0.153837	1
Gentianales	Debated Presence	European Arrival	-1.38725	0.0826821	1
Gentianales	Debated Presence	Late Holocene	-1.79899	0.0360103	0.756216
Gentianales	Debated Presence	Middle Holocene	-0.374426	0.354044	1
Gentianales	Debated Presence	Pre-Archaeological Evidence	-1.48401	0.068903	1
Gentianales	Debated Presence	Population Intensification	1.61234	0.053444	1
Gentianales	Early Holocene	Debated Presence	-1.02011	0.153837	1
Gentianales	Early Holocene	European Arrival	-2.0743	0.0190255	0.399536
Gentianales	Early Holocene	Late Holocene	-2.6225	0.00436431	0.0916506
Gentianales	Early Holocene	Middle Holocene	-1.24497	0.106571	1
Gentianales	Early Holocene	Pre-Archaeological Evidence	-2.36866	0.00892622	0.187451
Gentianales	Early Holocene	Population Intensification	0.679899	0.248284	1
Gentianales	European Arrival	Debated Presence	1.38725	0.0826821	1
Gentianales	European Arrival	Early Holocene	2.0743	0.0190255	0.399536
Gentianales	European Arrival	Late Holocene	-0.0274141	0.489065	1
Gentianales	European Arrival	Middle Holocene	1.00052	0.158529	1
Gentianales	European Arrival	Pre-Archaeological Evidence	0.283763	0.388296	1
Gentianales	European Arrival	Population Intensification	2.47784	0.00660899	0.138789
Gentianales	Late Holocene	Debated Presence	1.79899	0.0360103	0.756216
Gentianales	Late Holocene	Early Holocene	2.6225	0.00436431	0.0916506
Gentianales	Late Holocene	European Arrival	0.0274141	0.489065	1
Gentianales	Late Holocene	Middle Holocene	1.24931	0.105776	1
Gentianales	Late Holocene	Pre-Archaeological Evidence	0.389306	0.348525	1
Gentianales	Late Holocene	Population Intensification	3.0204	0.0012622	0.0265061
Gentianales	Middle Holocene	Debated Presence	0.374426	0.354044	1
Gentianales	Middle Holocene	Early Holocene	1.24497	0.106571	1
Gentianales	Middle Holocene	European Arrival	-1.00052	0.158529	1
Gentianales	Middle Holocene	Late Holocene	-1.24931	0.105776	1
Gentianales	Middle Holocene	Pre-Archaeological Evidence	-0.933885	0.175182	1
Gentianales	Middle Holocene	Population Intensification	1.76634	0.0386696	0.812062
Gentianales	Pre-Archaeological Evidence	Debated Presence	1.48401	0.068903	1
Gentianales	Pre-Archaeological Evidence	Early Holocene	2.36866	0.00892622	0.187451
Gentianales	Pre-Archaeological Evidence	European Arrival	-0.283763	0.388296	1
Gentianales	Pre-Archaeological Evidence	Late Holocene	-0.389306	0.348525	1
Gentianales	Pre-Archaeological Evidence	Middle Holocene	0.933884	0.175182	1
Gentianales	Pre-Archaeological Evidence	Population Intensification	2.7985	0.00256706	0.0539082
Gentianales	Population Intensification	Debated Presence	-1.61234	0.053444	1
Gentianales	Population Intensification	Early Holocene	-0.679899	0.248284	1
Gentianales	Population Intensification	European Arrival	-2.47784	0.00660899	0.138789
Gentianales	Population Intensification	Late Holocene	-3.0204	0.0012622	0.0265061
Gentianales	Population Intensification	Middle Holocene	-1.76634	0.0386696	0.812062
Gentianales	Population Intensification	Pre-Archaeological Evidence	-2.7985	0.00256706	0.0539082
Lamiales	Debated Presence	Early Holocene	0.174255	0.430832	1
Lamiales	Debated Presence	European Arrival	-1.00613	0.157178	1
Lamiales	Debated Presence	Late Holocene	-2.06583	0.0194222	0.407867
Lamiales	Debated Presence	Middle Holocene	-2.43542	0.00743722	0.156182
Lamiales	Debated Presence	Pre-Archaeological Evidence	0.433438	0.332348	1
Lamiales	Debated Presence	Population Intensification	1.23508	0.1084	1
Lamiales	Early Holocene	Debated Presence	-0.174255	0.430832	1
Lamiales	Early Holocene	European Arrival	-1.1	0.135667	1
Lamiales	Early Holocene	Late Holocene	-2.12221	0.0169099	0.355109
Lamiales	Early Holocene	Middle Holocene	-2.47605	0.00664219	0.139486
Lamiales	Early Holocene	Pre-Archaeological Evidence	0.245162	0.403165	1
Lamiales	Early Holocene	Population Intensification	1.03451	0.15045	1
Lamiales	European Arrival	Debated Presence	1.00613	0.157178	1
Lamiales	European Arrival	Early Holocene	1.1	0.135667	1
Lamiales	European Arrival	Late Holocene	-0.581162	0.280566	1
Lamiales	European Arrival	Middle Holocene	-0.889702	0.186813	1
Lamiales	European Arrival	Pre-Archaeological Evidence	1.28532	0.0993401	1
Lamiales	European Arrival	Population Intensification	1.8468	0.032388	0.680149
Lamiales	Late Holocene	Debated Presence	2.06583	0.0194222	0.407867
Lamiales	Late Holocene	Early Holocene	2.12221	0.0169099	0.355109
Lamiales	Late Holocene	European Arrival	0.581162	0.280566	1
Lamiales	Late Holocene	Middle Holocene	-0.385603	0.349895	1
Lamiales	Late Holocene	Pre-Archaeological Evidence	2.35335	0.00930245	0.195351
Lamiales	Late Holocene	Population Intensification	2.90598	0.00183054	0.0384414
Lamiales	Middle Holocene	Debated Presence	2.43542	0.00743722	0.156182
Lamiales	Middle Holocene	Early Holocene	2.47605	0.00664219	0.139486
Lamiales	Middle Holocene	European Arrival	0.889702	0.186813	1
Lamiales	Middle Holocene	Late Holocene	0.385603	0.349895	1
Lamiales	Middle Holocene	Pre-Archaeological Evidence	2.70157	0.00345065	0.0724636
Lamiales	Middle Holocene	Population Intensification	3.21612	0.00064968	0.0136432
Lamiales	Pre-Archaeological Evidence	Debated Presence	-0.433438	0.332348	1
Lamiales	Pre-Archaeological Evidence	Early Holocene	-0.245162	0.403165	1
Lamiales	Pre-Archaeological Evidence	European Arrival	-1.28532	0.0993401	1
Lamiales	Pre-Archaeological Evidence	Late Holocene	-2.35335	0.00930245	0.195351
Lamiales	Pre-Archaeological Evidence	Middle Holocene	-2.70157	0.00345065	0.0724636
Lamiales	Pre-Archaeological Evidence	Population Intensification	0.815226	0.207471	1
Lamiales	Population Intensification	Debated Presence	-1.23508	0.1084	1
Lamiales	Population Intensification	Early Holocene	-1.03451	0.15045	1
Lamiales	Population Intensification	European Arrival	-1.8468	0.032388	0.680149
Lamiales	Population Intensification	Late Holocene	-2.90598	0.00183054	0.0384414
Lamiales	Population Intensification	Middle Holocene	-3.21612	0.00064968	0.0136432
Lamiales	Population Intensification	Pre-Archaeological Evidence	-0.815226	0.207471	1
Malvales	Debated Presence	Early Holocene	2.28832	0.0110595	0.232249
Malvales	Debated Presence	European Arrival	1.39292	0.0818214	1
Malvales	Debated Presence	Late Holocene	2.43252	0.00749718	0.157441
Malvales	Debated Presence	Middle Holocene	2.7607	0.00288392	0.0605622
Malvales	Debated Presence	Pre-Archaeological Evidence	4.15521	1.62e-05	0.00034123
Malvales	Debated Presence	Population Intensification	2.91866	0.00175768	0.0369112
Malvales	Early Holocene	Debated Presence	-2.28832	0.0110595	0.232249
Malvales	Early Holocene	European Arrival	-0.285851	0.387496	1
Malvales	Early Holocene	Late Holocene	0.275178	0.39159	1
Malvales	Early Holocene	Middle Holocene	0.643803	0.259852	1
Malvales	Early Holocene	Pre-Archaeological Evidence	1.76591	0.0387059	0.812824
Malvales	Early Holocene	Population Intensification	0.857053	0.195708	1
Malvales	European Arrival	Debated Presence	-1.39292	0.0818214	1
Malvales	European Arrival	Early Holocene	0.285851	0.387496	1
Malvales	European Arrival	Late Holocene	0.48931	0.312311	1
Malvales	European Arrival	Middle Holocene	0.77562	0.218987	1
Malvales	European Arrival	Pre-Archaeological Evidence	1.62075	0.0525356	1
Malvales	European Arrival	Population Intensification	0.94495	0.172342	1
Malvales	Late Holocene	Debated Presence	-2.43252	0.00749718	0.157441
Malvales	Late Holocene	Early Holocene	-0.275178	0.39159	1
Malvales	Late Holocene	European Arrival	-0.48931	0.312311	1
Malvales	Late Holocene	Middle Holocene	0.35692	0.360576	1
Malvales	Late Holocene	Pre-Archaeological Evidence	1.38973	0.0823049	1
Malvales	Late Holocene	Population Intensification	0.568261	0.284929	1
Malvales	Middle Holocene	Debated Presence	-2.7607	0.00288392	0.0605622
Malvales	Middle Holocene	Early Holocene	-0.643803	0.259852	1
Malvales	Middle Holocene	European Arrival	-0.77562	0.218987	1
Malvales	Middle Holocene	Late Holocene	-0.35692	0.360576	1
Malvales	Middle Holocene	Pre-Archaeological Evidence	0.980594	0.163397	1
Malvales	Middle Holocene	Population Intensification	0.215887	0.414538	1
Malvales	Pre-Archaeological Evidence	Debated Presence	-4.15521	1.62e-05	0.00034123
Malvales	Pre-Archaeological Evidence	Early Holocene	-1.76591	0.0387059	0.812824
Malvales	Pre-Archaeological Evidence	European Arrival	-1.62075	0.0525356	1
Malvales	Pre-Archaeological Evidence	Late Holocene	-1.38973	0.0823049	1
Malvales	Pre-Archaeological Evidence	Middle Holocene	-0.980594	0.163397	1
Malvales	Pre-Archaeological Evidence	Population Intensification	-0.72242	0.235018	1
Malvales	Population Intensification	Debated Presence	-2.91866	0.00175768	0.0369112
Malvales	Population Intensification	Early Holocene	-0.857053	0.195708	1
Malvales	Population Intensification	European Arrival	-0.94495	0.172342	1
Malvales	Population Intensification	Late Holocene	-0.568261	0.284929	1
Malvales	Population Intensification	Middle Holocene	-0.215887	0.414538	1
Malvales	Population Intensification	Pre-Archaeological Evidence	0.72242	0.235018	1
Myrtales	Debated Presence	Early Holocene	-1.21171	0.112812	1
Myrtales	Debated Presence	European Arrival	-2.39226	0.00837255	0.175824
Myrtales	Debated Presence	Late Holocene	-2.14871	0.0158286	0.332399
Myrtales	Debated Presence	Middle Holocene	-0.134646	0.446446	1
Myrtales	Debated Presence	Pre-Archaeological Evidence	0.182983	0.427406	1
Myrtales	Debated Presence	Population Intensification	0.675239	0.249762	1
Myrtales	Early Holocene	Debated Presence	1.21171	0.112812	1
Myrtales	Early Holocene	European Arrival	-1.45278	0.0731429	1
Myrtales	Early Holocene	Late Holocene	-0.965109	0.167245	1
Myrtales	Early Holocene	Middle Holocene	0.925806	0.177273	1
Myrtales	Early Holocene	Pre-Archaeological Evidence	1.31925	0.0935432	1
Myrtales	Early Holocene	Population Intensification	1.67134	0.0473271	0.993869
Myrtales	European Arrival	Debated Presence	2.39226	0.00837255	0.175824
Myrtales	European Arrival	Early Holocene	1.45278	0.0731429	1
Myrtales	European Arrival	Late Holocene	0.655946	0.25593	1
Myrtales	European Arrival	Middle Holocene	2.10684	0.0175655	0.368876
Myrtales	European Arrival	Pre-Archaeological Evidence	2.45003	0.00714214	0.149985
Myrtales	European Arrival	Population Intensification	2.68026	0.00367825	0.0772433
Myrtales	Late Holocene	Debated Presence	2.14871	0.0158286	0.332399
Myrtales	Late Holocene	Early Holocene	0.965109	0.167245	1
Myrtales	Late Holocene	European Arrival	-0.655946	0.25593	1
Myrtales	Late Holocene	Middle Holocene	1.77587	0.0378769	0.795415
Myrtales	Late Holocene	Pre-Archaeological Evidence	2.20891	0.0135906	0.285402
Myrtales	Late Holocene	Population Intensification	2.46654	0.00682136	0.143249
Myrtales	Middle Holocene	Debated Presence	0.134646	0.446446	1
Myrtales	Middle Holocene	Early Holocene	-0.925806	0.177273	1
Myrtales	Middle Holocene	European Arrival	-2.10684	0.0175655	0.368876
Myrtales	Middle Holocene	Late Holocene	-1.77587	0.0378769	0.795415
Myrtales	Middle Holocene	Pre-Archaeological Evidence	0.287725	0.386779	1
Myrtales	Middle Holocene	Population Intensification	0.720516	0.235604	1
Myrtales	Pre-Archaeological Evidence	Debated Presence	-0.182983	0.427406	1
Myrtales	Pre-Archaeological Evidence	Early Holocene	-1.31925	0.0935432	1
Myrtales	Pre-Archaeological Evidence	European Arrival	-2.45003	0.00714214	0.149985
Myrtales	Pre-Archaeological Evidence	Late Holocene	-2.20891	0.0135906	0.285402
Myrtales	Pre-Archaeological Evidence	Middle Holocene	-0.287725	0.386779	1
Myrtales	Pre-Archaeological Evidence	Population Intensification	0.491371	0.311582	1
Myrtales	Population Intensification	Debated Presence	-0.675239	0.249762	1
Myrtales	Population Intensification	Early Holocene	-1.67134	0.0473271	0.993869
Myrtales	Population Intensification	European Arrival	-2.68026	0.00367825	0.0772433
Myrtales	Population Intensification	Late Holocene	-2.46654	0.00682136	0.143249
Myrtales	Population Intensification	Middle Holocene	-0.720516	0.235604	1
Myrtales	Population Intensification	Pre-Archaeological Evidence	-0.491371	0.311582	1
Rosales	Debated Presence	Early Holocene	-1.76342	0.0389148	0.817211
Rosales	Debated Presence	European Arrival	-2.45479	0.00704844	0.148017
Rosales	Debated Presence	Late Holocene	-3.19982	0.00068756	0.0144387
Rosales	Debated Presence	Middle Holocene	-1.87153	0.0306357	0.643351
Rosales	Debated Presence	Pre-Archaeological Evidence	-0.561518	0.287222	1
Rosales	Debated Presence	Population Intensification	0.666204	0.25264	1
Rosales	Early Holocene	Debated Presence	1.76342	0.0389148	0.817211
Rosales	Early Holocene	European Arrival	-1.1189	0.131591	1
Rosales	Early Holocene	Late Holocene	-1.47382	0.0702655	1
Rosales	Early Holocene	Middle Holocene	-0.251877	0.400568	1
Rosales	Early Holocene	Pre-Archaeological Evidence	1.13689	0.127793	1
Rosales	Early Holocene	Population Intensification	2.12947	0.0166078	0.348764
Rosales	European Arrival	Debated Presence	2.45479	0.00704844	0.148017
Rosales	European Arrival	Early Holocene	1.1189	0.131591	1
Rosales	European Arrival	Late Holocene	-0.0606524	0.475818	1
Rosales	European Arrival	Middle Holocene	0.867939	0.192714	1
Rosales	European Arrival	Pre-Archaeological Evidence	1.97831	0.0239471	0.502889
Rosales	European Arrival	Population Intensification	2.73013	0.00316549	0.0664753
Rosales	Late Holocene	Debated Presence	3.19982	0.00068756	0.0144387
Rosales	Late Holocene	Early Holocene	1.47382	0.0702655	1
Rosales	Late Holocene	European Arrival	0.0606524	0.475818	1
Rosales	Late Holocene	Middle Holocene	1.12792	0.129676	1
Rosales	Late Holocene	Pre-Archaeological Evidence	2.54568	0.00545321	0.114517
Rosales	Late Holocene	Population Intensification	3.36348	0.00038483	0.00808134
Rosales	Middle Holocene	Debated Presence	1.87153	0.0306357	0.643351
Rosales	Middle Holocene	Early Holocene	0.251877	0.400568	1
Rosales	Middle Holocene	European Arrival	-0.867939	0.192714	1
Rosales	Middle Holocene	Late Holocene	-1.12792	0.129676	1
Rosales	Middle Holocene	Pre-Archaeological Evidence	1.29766	0.0972021	1
Rosales	Middle Holocene	Population Intensification	2.21851	0.0132601	0.278462
Rosales	Pre-Archaeological Evidence	Debated Presence	0.561518	0.287222	1
Rosales	Pre-Archaeological Evidence	Early Holocene	-1.13689	0.127793	1
Rosales	Pre-Archaeological Evidence	European Arrival	-1.97831	0.0239471	0.502889
Rosales	Pre-Archaeological Evidence	Late Holocene	-2.54568	0.00545321	0.114517
Rosales	Pre-Archaeological Evidence	Middle Holocene	-1.29766	0.0972021	1
Rosales	Pre-Archaeological Evidence	Population Intensification	1.11261	0.132939	1
Rosales	Population Intensification	Debated Presence	-0.666204	0.25264	1
Rosales	Population Intensification	Early Holocene	-2.12947	0.0166078	0.348764
Rosales	Population Intensification	European Arrival	-2.73013	0.00316549	0.0664753
Rosales	Population Intensification	Late Holocene	-3.36348	0.00038483	0.00808134
Rosales	Population Intensification	Middle Holocene	-2.21851	0.0132601	0.278462
Rosales	Population Intensification	Pre-Archaeological Evidence	-1.11261	0.132939	1
Solanales	Debated Presence	Early Holocene	-0.552048	0.290458	1
Solanales	Debated Presence	European Arrival	-2.07806	0.018852	0.395893
Solanales	Debated Presence	Late Holocene	-3.69922	0.00010813	0.00227073
Solanales	Debated Presence	Middle Holocene	-2.35065	0.00937031	0.196777
Solanales	Debated Presence	Pre-Archaeological Evidence	-1.46138	0.0719561	1
Solanales	Debated Presence	Population Intensification	0.322858	0.373401	1
Solanales	Early Holocene	Debated Presence	0.552048	0.290458	1
Solanales	Early Holocene	European Arrival	-1.61986	0.0526317	1
Solanales	Early Holocene	Late Holocene	-3.02959	0.00122443	0.0257129
Solanales	Early Holocene	Middle Holocene	-1.76318	0.0389347	0.817629
Solanales	Early Holocene	Pre-Archaeological Evidence	-0.860139	0.194856	1
Solanales	Early Holocene	Population Intensification	0.776021	0.218868	1
Solanales	European Arrival	Debated Presence	2.07806	0.018852	0.395893
Solanales	European Arrival	Early Holocene	1.61986	0.0526317	1
Solanales	European Arrival	Late Holocene	-0.781782	0.217171	1
Solanales	European Arrival	Middle Holocene	0.162662	0.435392	1
Solanales	European Arrival	Pre-Archaeological Evidence	0.969652	0.16611	1
Solanales	European Arrival	Population Intensification	2.12873	0.0166381	0.3494
Solanales	Late Holocene	Debated Presence	3.69922	0.00010813	0.00227073
Solanales	Late Holocene	Early Holocene	3.02959	0.00122443	0.0257129
Solanales	Late Holocene	European Arrival	0.781782	0.217171	1
Solanales	Late Holocene	Middle Holocene	1.13421	0.128354	1
Solanales	Late Holocene	Pre-Archaeological Evidence	2.21864	0.0132555	0.278365
Solanales	Late Holocene	Population Intensification	3.48028	0.00025045	0.00525944
Solanales	Middle Holocene	Debated Presence	2.35065	0.00937031	0.196777
Solanales	Middle Holocene	Early Holocene	1.76318	0.0389347	0.817629
Solanales	Middle Holocene	European Arrival	-0.162662	0.435392	1
Solanales	Middle Holocene	Late Holocene	-1.13421	0.128354	1
Solanales	Middle Holocene	Pre-Archaeological Evidence	0.971972	0.165532	1
Solanales	Middle Holocene	Population Intensification	2.32695	0.00998383	0.20966
Solanales	Pre-Archaeological Evidence	Debated Presence	1.46138	0.0719561	1
Solanales	Pre-Archaeological Evidence	Early Holocene	0.860139	0.194856	1
Solanales	Pre-Archaeological Evidence	European Arrival	-0.969652	0.16611	1
Solanales	Pre-Archaeological Evidence	Late Holocene	-2.21864	0.0132555	0.278365
Solanales	Pre-Archaeological Evidence	Middle Holocene	-0.971972	0.165532	1
Solanales	Pre-Archaeological Evidence	Population Intensification	1.54535	0.0611305	1
Solanales	Population Intensification	Debated Presence	-0.322858	0.373401	1
Solanales	Population Intensification	Early Holocene	-0.776021	0.218868	1
Solanales	Population Intensification	European Arrival	-2.12873	0.0166381	0.3494
Solanales	Population Intensification	Late Holocene	-3.48028	0.00025045	0.00525944
Solanales	Population Intensification	Middle Holocene	-2.32695	0.00998383	0.20966
Solanales	Population Intensification	Pre-Archaeological Evidence	-1.54535	0.0611305	1
